# ecDNA amplification of *MYC* drives intratumor copy-number heterogeneity and adaptation to stress in PDAC

**DOI:** 10.1101/2023.09.27.559717

**Authors:** Antonia Malinova, Daniel Schreyer, Elena Fiorini, Davide Pasini, Michele Bevere, Sabrina D’Agosto, Silvia Andreani, Francesca Lupo, Lisa Veghini, Sonia Grimaldi, Serena Pedron, Craig Nourse, Roberto Salvia, Giuseppe Malleo, Andrea Ruzzenente, Alfredo Guglielmi, Michele Milella, Rita T. Lawlor, Claudio Luchini, Christian Pilarsky, Aldo Scarpa, David A. Tuveson, Peter Bailey, Vincenzo Corbo

**Author notes:** These authors contributed equally to this work (Antonia Malinova, Daniel Schreyer, Elena Fiorini). co-last authors (Peter Bailey, Vincenzo Corbo).

## Abstract

Intratumor heterogeneity and phenotypic plasticity drive tumour progression and therapy resistance. Oncogene dosage variation contributes to cell state transitions and phenotypic heterogeneity, thereby providing a substrate for somatic evolution. Nonetheless, the genetic mechanisms underlying phenotypic heterogeneity are still poorly understood. Here, we show that extrachromosomal DNA (ecDNA) is a major source of high-level focal amplification in key oncogenes and a major contributor of *MYC* heterogeneity in pancreatic ductal adenocarcinoma (PDAC). We demonstrate that ecDNA can drive exceptionally high dosage of *MYC* and afford cancer cells rapid adaptation to microenvironmental changes. The continued maintenance of extrachromosomal *MYC* is uniquely ensured by the presence of the selective pressure. We also show that MYC dosage affects cell morphology and dependence of cancer cells on stromal niche factors, with the highest MYC levels correlating with squamous-like phenotypes. Our work provides the first detailed analysis of ecDNAs in PDAC and describes a new genetic mechanism driving *MYC* heterogeneity in PDAC.
