## Supplementary Table 1 for "ecDNA amplification of *MYC* drives intratumor copy-number heterogeneity and adaptation to stress in PDAC"

### Sheet: Clinical data and histology
HCMI ID	ID	Age	Sex	Ajcc pathologic stage	Treatment Status	Vital status	Cause of death	Days to last follow up/days to death	Tissue Source	Histology
HCM-CSHL-0074-C25	VR17-O	54	male	Stage III	no	Alive	N/A	802	Primary tumour	PDAC
HCM-CSHL-0189-C25	VR51-O	64	male	Stage III	no	Dead	Surgical Complications	4	Primary tumour	PDAC
HCM-CSHL-0191-C25	VR46-O	75	male	Stage III	no	Dead	Cancer Related	472	Primary tumour	Adenosquamous carcinoma
HCM-CSHL-0193-C25	VR52-O	46	female	Stage IIB	no	Alive	N/A	606	Primary tumour	PDAC
HCM-CSHL-0073-C25	VR14-O	55	male	Stage III	no	Unknown	N/A	856	Primary tumour	PDAC
HCM-CSHL-0187-C25	VR29-O	67	male	Stage IIB	no	Alive	N/A	654	Primary tumour	PDAC
HCM-CSHL-0371-C25	VR44-O	74	female	Stage IIB	no	Dead	Cancer Related	344	Primary tumour	PDAC
HCM-CSHL-0088-C25	VR34-O	75	male	Stage III	no	Alive	N/A	712	Primary tumour	PDAC
HCM-CSHL-0181-C25	VR33-O	60	female	Stage III	no	Alive	N/A	721	Primary tumour	PDAC
HCM-CSHL-0092-C25	VR20-O	69	male	Stage III	no	Alive	N/A	358	Primary tumour	PDAC
HCM-CSHL-0089-C25	VR23-LNO	62	male	Stage III	no	Dead	Cancer Related	N/A	Lymph Node Metastasis	PDAC
HCM-CSHL-0089-C25	VR23-O	62	male	Stage III	no	Dead	Cancer Related	N/A	Primary tumour	PDAC
HCM-CSHL-0081-C25	VR09-O	57	male	Stage III	no	Dead	Cancer Related	250	Primary tumour	PDAC Signet ring
HCM-CSHL-0192-C25	VR32-O	67	male	Stage IB	no	Alive	N/A	614	Primary tumour	PDAC
HCM-CSHL-0177-C25	VR48-O	64	female	Stage III	no	Unknown	N/A	N/A	Primary tumour	PDAC
HCM-CSHL-0078-C25	VR11-O	72	male	Stage III	no	Dead	Cancer Related	526	Primary tumour	Pancreatic carcinoma from IPMN
HCM-CSHL-0078-C25	VR11-LNO	72	male	Stage III	no	Dead	Cancer Related	526	Lymph Node Metastasis	Pancreatic carcinoma from IPMN
HCM-CSHL-0076-C25	VR25-O	74	female	Stage III	no	Dead	Cancer Related	458	Primary tumour	PDAC
HCM-CSHL-0182-C25	VR30-O	74	male	Stage IB	no	Unknown	N/A	N/A	Primary tumour	PDAC
HCM-CSHL-0183-C25	VR38-O	63	female	Stage III	no	Unknown	N/A	N/A	Primary tumour	PDAC
HCM-CSHL-0180-C25	VR37-O	64	female	Stage IIB	no	Alive	N/A	693	Primary tumour	PDAC
HCM-CSHL-0084-C25	VR06-O	73	female	Stage III	no	Unknown	N/A	N/A	Primary tumour	PDAC
HCM-CSHL-0374-C25	VR53-O	74	male	Stage III	no	Dead	Surgical Complications	13	Primary tumour	PDAC
HCM-CSHL-0077-C25	VR02-O	66	male	Stage III	no	Alive	N/A	865	Primary tumour	PDAC
HCM-CSHL-0178-C25	VR35-O	71	male	Stage III	no	Dead	Cancer Related	326	Primary tumour	PDAC
HCM-CSHL-0090-C25	VR21-O	64	female	Stage III	no	Dead	Cancer Related	N/A	Primary tumour	Adenosquamous carcinoma
HCM-CSHL-0186-C25	VR43-O	74	male	Stage IIB	no	Unknown	N/A	N/A	Primary tumour	PDAC
HCM-CSHL-0179-C25	VR47-O	60	female	Stage III	no	Dead	Cancer Related	348	Primary tumour	PDAC
HCM-CSHL-0094-C25	VR31-O	61	female	Stage III	no	Alive	N/A	278	Primary tumour	PDAC
HCM-CSHL-0372-C25	VR45-O	70	female	Stage IIB	no	Alive	N/A	662	Primary tumour	PDAC
HCM-CSHL-0093-C25	VR12-O	71	female	Stage III	no	Alive	N/A	602	Primary tumour	PDAC
HCM-CSHL-0176-C25	VR10-O	59	female	Stage III	no	Dead	Cancer Related	427	Primary tumour	PDAC
HCM-CSHL-0079-C25	VR15-O	75	male	Stage III	no	Alive	N/A	822	Primary tumour	PDAC
HCM-CSHL-0075-C25	VR24-O	74	female	Stage IIB	no	Dead	Infection	549	Primary tumour	PDAC
HCM-CSHL-0184-C25	VR41-O	77	female	Stage III	no	Dead	Cancer Related	446	Primary tumour	PDAC
HCM-CSHL-0373-C25	VR50-O	71	female	Stage IA	no	Alive	N/A	605	Primary tumour	PDAC poorly differentiated
HCM-CSHL-0080-C25	VR01-O	60	female	Stage III	no	Unknown	N/A	N/A	Primary tumour	PDAC
HCM-CSHL-0091-C25	VR27-O	63	female	Stage IIB	no	Alive	N/A	692	Primary tumour	PDAC
HCM-CSHL-0082-C25	VR13-O	77	male	Stage III	no	Alive	N/A	856	Primary tumour	PDAC
HCM-CSHL-0601-C25	VR40-LNO	61	female	Stage III	yes	Dead	N/A	584	Lymph Node Metastasis	PDAC
HCM-CSHL-0600-C25	VR19-LNO	72	male	Stage III	no	Dead	N/A	567	Lymph Node Metastasis	PDAC
